# Enhanced strand transfer and mismatch extension by HIV-1C reverse transcriptase promote sequence motif duplication

**DOI:** 10.64898/2026.03.05.709784

**Authors:** Arun Panchapakesan, Aditya Pradeepbhai Joshi, Afzal Amanullah, Neelam Pargain, Kavita Mehta, Manisenthil Shanmugam, Jayendra Singh, Chhavi Saini, Narendra Nala, Udupi A Ramagopal, Udaykumar Ranga

**Affiliations:** HIV-AIDS Laboratory, Molecular Biology and Genetics Unit, Jawaharlal Nehru Centre for Advanced Scientific Research, Jakkur, Bengaluru, Karnataka, India; Molecular Biology Laboratory, Y. R. Gaitonde Centre for AIDS Research and Education (YRGCARE), Chennai, Tamil Nadu, India; Flow Cytometry Facility, Molecular Biology and Genetics Unit, Jawaharlal Nehru Centre for Advanced Scientific Research, Jakkur, Bengaluru, Karnataka, India; Division of Biological Sciences, Poornaprajna Institute of Scientific Research, Poornaprajnapura, Bidalur, Bengaluru, India; Department of Microbiology and FST, School of Science, GITAM University, 530045, Visakhapatnam, India

**Keywords:** HIV-1C, Reverse transcriptase, Nonhomologous recombination, sequence duplication

## Abstract

Genetic diversification of HIV-1 is driven largely by the error-prone activity of reverse transcriptase (RT) and frequent template switching during reverse transcription. A rare outcome of nonhomologous recombination is sequence motif duplication, which can alter viral gene regulation and protein function. Previous studies have shown that such duplications occur at significantly higher frequencies in HIV-1 subtype C (HIV-1C), particularly within the long terminal repeat (LTR) and p6-Gag regions, where they can confer replication advantages. However, the mechanistic basis for this subtype-specific bias remains unclear. We therefore investigated whether intrinsic biochemical properties of HIV-1C RT contribute to its elevated duplication frequency. Bioinformatic analysis of 6,877 full-length HIV-1 genomes identified four duplication hotspots, with the highest frequencies in HIV-1C. Comparative sequence analysis of RT revealed several subtype-specific residues, including a highly conserved threonine at position 359 (T359) in the connection domain of HIV-1C RT. Structural modeling suggested that T359 can form an additional hydrogen bond with the nascent cDNA, potentially stabilizing the RT-template complex. Biochemical characterization of recombinant RT variants demonstrated that residue 359 modulates polymerase activity and maintains subtype-specific optimal catalytic function. Functional assays further revealed that HIV-1C RT exhibits enhanced template strand transfer compared with HIV-1B RT. In addition, next-generation sequencing-based primer extension assays showed that HIV-1C RT extends mismatched 3′ termini more efficiently across multiple mismatch types. Together, these findings indicate that subtype-specific biochemical properties of HIV-1C RT, particularly enhanced strand transfer and mismatch extension mediated in part by T359, promote nonhomologous recombination events that generate sequence motif duplications. This work provides a mechanistic explanation for the elevated duplication frequency characteristic of HIV-1C and highlights how subtle RT polymorphisms can shape viral evolutionary trajectories.
