## Supplementary File for "Enhanced strand transfer and mismatch extension by HIV-1C reverse transcriptase promote sequence motif duplication"

### Sheet: Sheet1
	Full-length RT Variant Viral Strain Cloning
	Molecular Clone	AA at 359	Primer Name	Primer Sequence (5'-3')
	pIndie	-	N 4024 I – OFP	TTCTAAAAGAACCAGTACATGGAGTATATTATGACCCAT
			N 4025 I – ORP	TATATCTTCTCAATCTCCATTCTATGGAGACTCCAT
		Ser	N 3099 IS – IRP	ATTAGTGTGGGCAGACCTCCTTTTTG
			N 4000 IS – IFP	CAAAAAGGAGGTCTGCCCACACTAAT
		Gly	N 4003 IG – IRP	ATTAGTGTGGGCCCTCCTCCTTTTTG
			N 4004 IG – IFP	CAAAAAGGAGGGGTGCCCACACTAAT
	pNL4-3	-	N 4009 N-OFP	GGAGATTCTAAAAGAACCGGTACATGGAG
			N 4020 N – ORP	ACAGCAGTTGTTGCAGAATTCTTATTATGG
		Ser	N 4014 NS – IRP	ATTAGTGTGGGCACTCTTCATTCTTGCAT
			N 4015 NS – IFP	ATGCAAGAATGAAGAGTGCCCACACTAAT
		Thr	N 4016 NT – IRP	ATTAGTGTGGGCAGTCTTCATTCTTGCAT
			N 4017 NT – IFP	ATGCAAGAATGAAGACTGCCCACACTAAT
	RT Expression Vectors
	pIndie	-	N 2603 I FP	CATCACGGATCCCAGCTTCCAATCAGTCCCATTGAAACTGTACCAGTAAAATTAAAGC
		WT	N 2604 I66 WT RP	TAGGTAGTCGACGAGCTCCTATAGCACTTTCCTGAT TCCACTACTTACTAATTTATCTACT
			N 2605 I51 WT RP	TAGGTAAAGCTTGAGCTCCTAGAAAGTTTCTACTCCTGCTATGGGATCTTTCTCCAGCTGG
		Gly (MluI)	N 2979 IG66 RP	TAGGTAGTCGACGAGCTC ACGCGTCTATAGCACTTTCC TGATTCCACTACTTACTAATTTATCTACT
			N 2978 IG51 RP	TAGGTAAAGCTTGAGCTC ACGCGTCTAGAAAGTTTCTA CTCCTGCTATGGGATCTTTCTCCAGCTGG
		Ser (EagI)	N 4007 IS66 RP	TAGGTAGTCGACGAGCTC CGGCCGCTATAGCACTTTCC TGATTCCACTACTTACTAATTTATCTACT
			N 4008 IS51 RP	TAGGTAAAGCTTGAGCTC CGGCCGCTAGAAAGTTTCTA CTCCTGCTATGGGATCTTTCTCCAGCTGG
	pNL4-3	-	N 3021 N FP	ATATATGGATCCCCCATTAGTCCTATTGAGACTGTACC AGTAAAA
		WT	N 3024 N66 WT RP	ATATATGTCGACTACTTTCCTGATTCCAGCACTGACC
			N 3025 N51 WT RP	ATATATAAGCTTCTAGAAAGTTTCTGCTCCTATTATGGG TTCTTTCTC
		Thr (SpeI)	N 2985 NT66 RP	TAGGTAGTCGACACTAGTTCATAGTACTTTCCTGATTCC AGCACTGACCAATTTATCTACT
			N 2984 NT51 RP	TAGGTAAAGCTTACTAGTCTAGAAAGTTTCTGCTCCTAT TATGGGTTCTTTCTCTAACTGGTA
		Ser (EagI)	N 4021 NS66 RP	TAGGTAGTCGACCGGCCGTCATAGTACTTTCCTGATTCC AGCACTGACCAATTTATCTACT
			N 4022 NS 51 RP	TAGGTAAAGCTTCGGCCGCTAGAAAGTTTCTGCTCCTA TTATGGGTTCTTTCTCTAACTGGTA
	Near-full-length RT Variant Reporter Viruses
	Indie	-	N 4340 I – OFP	TACTCTGTGCATGCGCCACCATGGTGAGC
			N 4341 I4 – FP	ACTCTGTGCATGCGCCACCATGGTGAGCAAGGGACGAGGAGCTGTT
			N 4354 I - ORP	ATGCTAGTAGGCCTCTACTTGTACAGCTCGTCCATGCCGAGAGTG
	Common	-	N 4353 Pos. 204 - IRP	TTGCTCAGGGCGGACATGGGTGCTCAGGTAG
			N 4352 Pos. 204 - IFP	CTACCTGAGCACCCATGTCCGCCCTGAGCAA
	NL4-3	-	N 4355 N - OFP	GGAAGCCATAATAAGAATTCTGCAACAACTGCTGTTT
			N 4357 Pos. 4 - IRP	GGTGAACAGCTCCTCGTCCCTTGCTCACCATG
			N 4356 Pos. 4 - ORP	CATGGTGAGCAAGGGACGAGGAGCTGTTCACC
			N 4358 N - ORP	ATGCTTGTGCTAGCCTACTTGTACAGCTCGTCCATGCCGAGAG
	Strand Transfer Assay
	-	-	N 4859 RNA 1 T7 FP	ATAATACGACTCACTATAGACTCTGGTAACTAGAGATCAGAAGTATTAAAGTGGAAGTTTGACAGTCAGCT
			N 4860 RNA 1 T7 RP	AGAGACCCAGTACAAGCGAAAAGCAGC
			N 4861 RNA 2 T7 FP	ATAATACGACTCACTATAGATCTGAGCCTGGGAGCTCTCTG
			N 4862 RNA 2 T7 RP	TCTGAGGGATCTCTAGTTACCAGAGTCACACAATAGAC
			N 4863 RNA 1 FP	AGAAGTATTAAAGTGGAAGTTTGACAGTC
			N 4865 RNA 2 FP	GATCTGAGCCTGGGAGCTCTCTG
	Mismatch Extension Assay
	-	Group I	N 4922 C – T	[BC] GCTTCATTAGAAGAGATGATGACAT
			N 4923 C – G	[BC] GCTTCATTAGAAGAGATGATGACAG
			N 4924 C – A	[BC] GCTTCATTAGAAGAGATGATGACAA
			N 4925 C – C	[BC] GCTTCATTAGAAGAGATGATGACAC
		Group II	N 4926 G – T	[BC] CTTCATTAGAAGAGATGATGACAGT
			N 4927 G – G	[BC] CTTCATTAGAAGAGATGATGACAGG
			N 4928 G – A	[BC] CTTCATTAGAAGAGATGATGACAGA
			N 4929 G – C	[BC] CTTCATTAGAAGAGATGATGACAGC
		Group III	N 4930 T – T	[BC] TTCATTAGAAGAGATGATGACAGCT
			N 4931 T – G	[BC] TTCATTAGAAGAGATGATGACAGCG
			N 4932 T – A	[BC] TTCATTAGAAGAGATGATGACAGCA
			N 4933 T – C	[BC] TTCATTAGAAGAGATGATGACAGCC
		Group IV	N 4934 A – T	[BC] TCATTAGAAGAGATGATGACAGCAT
			N 4935 A – G	[BC] TCATTAGAAGAGATGATGACAGCAG
			N 4936 A – A	[BC] TCATTAGAAGAGATGATGACAGCAA
			N 4937 A – C	[BC] TCATTAGAAGAGATGATGACAGCAC
		Barcode Sequence 1	BC-1	GACGTCGA
		Barcode Sequence 2	BC-2	CTAGTACG
		Barcode Sequence 3	BC-3	CATGCCTA
